# The recombination initiation functions DprA and RecFOR suppress microindel mutations in *Acinetobacter baylyi* ADP1

**DOI:** 10.1101/2023.11.22.568220

**Authors:** Mikkel M. Liljegren, João A. Gama, Pål J. Johnsen, Klaus Harms

**Affiliations:** Microbial Pharmacology and Population Biology Research Group, Department of Pharmacy, UiT The Arctic, University of Norway, Tromsø, Norway

## Abstract

Short-Patch Double Illegitimate Recombination (SPDIR) has been recently identified as a rare mutation mechanism. During SPDIR, ectopic DNA single-strands anneal with genomic DNA at microhomologies and get integrated in the course of DNA replication, presumably acting as Okazaki fragments. The resulting microindel mutations are highly variable in size and sequence. In the soil bacterium *Acinetobacter baylyi*, SPDIR mutations are tightly controlled by genome maintenance functions including RecA. In this study, we investigate the roles of DprA, RecFOR and RecBCD, which are cytoplasmic functions that load DNA single-strands with RecA. All three functions suppress SPDIR mutations in wildtype to levels below the detection limit. While SPDIR mutations are slightly elevated in the absence of DprA alone, they are strongly increased in the absence of both DprA and RecA. This SPDIR-avoiding function of DprA is not related to its role in natural transformation. These results suggest an antimutational function for DprA and offer an explanation for the ubiquity of *dprA* in the genomes of non-transformable bacteria.
