## Supplemental File S2 for "The recombination initiation functions DprA and RecFOR suppress microindel mutations in *Acinetobacter baylyi* ADP1"

### Sheet: Distribution of SPDIR mutations
	Strain	KOM312	AL4	KOM276	KOM259	KOM313	KOM218	KOM277	KOM254	KOM313	KOM218	KOM284	KOM282	MML35	MML36	MML29	218 recBCD	AL4
		DdprA	wildtype	DdprA DrecA	DrecA	DdprA DrecJ DexoX	DrecJ DexoX	DdprA DrecA DrecJ DexoX	DrecA DrecJ DexoX	DdprA DrecJ DexoX	DrecJ DexoX	DdprA DrecJ DexoX DcomA	DrecJ DexoX DcomA	DrecFOR	DrecFOR DrecJ DexoX	DrecBCD	DrecBCD DrecJ DexoX	wildtype
source	SPDIR									+ BS DNA	+ BS DNA							(only Harms et al, 2016)	TOTAL
A. baylyi	MK96														1				1
A. baylyi	MK14							1	1										2
A. baylyi	MK29								1										1
A. baylyi	U96							1	1										2
A. baylyi	MK25								1										1
A. baylyi	MK43							1											1
A. baylyi	K6										1								1
A. baylyi	K2							2	1		1								4
A. baylyi	R5							2											2
A. baylyi	MK102														1				1
A. baylyi	R19								1										1
A. baylyi	MK36						1												1
A. baylyi	MK12							1											1
A. baylyi	MK142					1													1
A. baylyi	MK95														1				1
A. baylyi	MK136						1												1
A. baylyi	A71						1		1										2
A. baylyi	MK103														1				1
A. baylyi	MK24							1	1										2
A. baylyi	AC46									1									1
A. baylyi	MK127														1				1
A. baylyi	MK3							1											1
A. baylyi	R1522							1		1									2
A. baylyi	MK11							1	1										2
A. baylyi	MK31							1											1
A. baylyi	R4								1										1
A. baylyi	MK21						1												1
A. baylyi	MK40								1										1
A. baylyi	MK17								1										1
A. baylyi	MK18			1															1
A. baylyi	MK61			1															1
A. baylyi	MK6							1											1
A. baylyi	A17					1	3	3		1					3				11
A. baylyi	AD41									1									1
A. baylyi	MK37					1													1
A. baylyi	MK28								1										1
A. baylyi	MK30								2										2
A. baylyi	A26			3	1	2	8	7	4	7	3	2	5		10			1	53
A. baylyi	A100										1								1
A. baylyi	MK90														1				1
A. baylyi	MK105									1									1
A. baylyi	MK97														1				1
A. baylyi	O140					2	4			4			2		2			1	15
A. baylyi	A6			1	1		6	1			1	1			4				15
A. baylyi	MK51						1								1				2
A. baylyi	MK46						1			1									2
A. baylyi	MK85														1				1
A. baylyi	A60			1					1		1		1						4
A. baylyi	R17														1				1
A. baylyi	MK41								1										1
A. baylyi	A19			1		1	3	4	2	2	1			1	1				16
A. baylyi	MK35						1												1
A. baylyi	MK15							3	1										4
A. baylyi	MK143								1										1
A. baylyi	MK89														1				1
A. baylyi	MK101								1										1
A. baylyi	MK130														1				1
A. baylyi	MK23								1										1
A. baylyi	MK128														1				1
A. baylyi	MK1							1											1
A. baylyi	MK16								1										1
A. baylyi	MK7							2	2	1				1	1				7
A. baylyi	MK149														1				1
A. baylyi	MK150						1												1
A. baylyi	B18							2											2
A. baylyi	MK87														1				1
A. baylyi	MK49	1																	1
A. baylyi	S75														2				2
A. baylyi	MK44								1										1
A. baylyi	MK34							1											1
A. baylyi	MK2							1											1
A. baylyi	MK42					1			1										2
A. baylyi	A4			1		2	2	4	4	2	1				4				20
A. baylyi	K49			2		2	2	7	6	2	1	1			4	1			28
A. baylyi	MK98														1				1
A. baylyi	MK8							1											1
A. baylyi	MK13							2		1									3
A. baylyi	K52					1			2	1	1				4				9
A. baylyi	MK20				1														1
A. baylyi	O131					1	2	2	2						2				9
A. baylyi	MK75														1				1
A. baylyi	MK10							1											1
A. baylyi	MK19			1															1
A. baylyi	R18							1	1										2
A. baylyi	R1523							1		1									2
A. baylyi	MK33							1											1
A. baylyi	K22										1								1
A. baylyi	MK5						1	1											2
A. baylyi	A78					1	2	1											4
A. baylyi	MK94								1										1
A. baylyi	MK39							1											1
A. baylyi	MK26								1										1
A. baylyi	MK4							2											2
A. baylyi	MK22								1										1
A. baylyi	MK146					1													1
A. baylyi	R7						1	1	1						1				4
A. baylyi	B11					1		3	3										7
A. baylyi	K90							1	2						1				4
A. baylyi	R1520								1										1
A. baylyi	MK151						1												1
A. baylyi	MK32							1											1
A. baylyi	MK67								1										1
A. baylyi	MK144								1										1
A. baylyi	MK27								1										1
A. baylyi	MK9							1											1
A. baylyi	MK38							1											1
rRNA operon	MK145 (rRNA)							1											1
rRNA operon	K143 (rRNA)										1								1
B. subtilis	B127										1								1
B. subtilis	B45										1								1
B. subtilis	AB8									1									1
B. subtilis	AB15									1									1
B. subtilis	AD60									1									1
B. subtilis	B68										1								1
B. subtilis	B25									4	1								5
B. subtilis	B63										1								1
B. subtilis	AD47									1									1
B. subtilis	B1									2	2								4
B. subtilis	B60										1								1
B. subtilis	AA5									1									1
B. subtilis	AD64									1									1
TOTAL		1	0	12	3	18	43	73	60	39	22	4	8	2	56	1	0	2	344
